# Genomic analysis of the tryptome reveals molecular mechanisms of gland cell evolution

**DOI:** 10.1101/645952

**Authors:** Leslie S. Babonis, Joseph F. Ryan, Camille Enjolras, Mark Q. Martindale

## Abstract

Understanding the drivers of morphological diversity is a persistent challenge in evolutionary biology. Here, we investigate functional diversification of secretory cells in the sea anemone *Nematostella vectensis* to understand the mechanisms promoting cellular specialization across animals. We demonstrate regionalized expression of gland cell subtypes in the internal ectoderm of *N. vectensis* and show that adult gland cell identity is acquired very early in development. A phylogenetic survey of trypsins across animals suggests this gene family has undergone numerous expansions. We reveal unexpected diversity in trypsin protein structure and show that trypsin diversity arose through independent acquisitions of non-trypsin domains. Finally, we show that trypsin diversification in *N. vectensis* was effected through a combination of tandem duplication, exon shuffling, and retrotransposition. Together we reveal that numerous evolutionary mechanisms drove trypsin duplication and divergence during the morphological specialization of cell types and suggest the secretory cell phenotype is highly adaptable as a vehicle for novel secretory products.
