## Supplementary material for "Genomic analysis of the tryptome reveals molecular mechanisms of gland cell evolution": Supplemental_file_4.xlsx

### Sheet: NVJ SP TM catalytic triad
JGI ID	signal peptide	transmembrane domain	multi exon trypsin domain	TAAHC	DIAL	DSGGP
1857	y	n	y	TAAHC	DVAL	DSGGP
2158	y	n	y	TAAHC	DVAL	DSGGP
14817	y	n	y	TAAHC	DIAL	DSGGP
15207	y	n	y	TAAHC	DIAL	DSGGP
22575	n	n	y	TNAHV	DLAA	NSGGP
23745	n	n	n	TCSHI	DFAL	GSGGA
25219	n	n	y	TAAHC	DIAL	DSGGP
25829	y	n	y	TASHC	DIAL	DSGGP
26281	y	n	y	TAAHC	DVTL	DSGGP
36983	n	n	y	TATHC	DIAL	DSGGP
41116	y	n	y	TAAHC	DVAL	DSGSP
83199	y	y=1	y	TAAHC	DYAI	NRRII	non catalytic
83864	y	n	y	TAAHC	DIAL	DSGGP
85345	y	n	y	TAAHC	DMAL	DSGGP
85362	y	n	y	TAAHC	DIAL	DSGGP
85993	y	n	y	TAAHC	DLAL	DSGGP
87287	n	y=1	y	TAAHC	DIAI	DSGGP
88458	y	n	y	TAGHC	DIAL	DSAGP
93430	y	n	y	TASHC	DVAL	DSGGP
98319	y	n	y	TVANA	NIAL	DVGSP	*likely non catalytic
99932	y	n	y	TAGHC	DVAL	DSGGP
101093	n	n	y	TATHC	DIAL	DSGGP
101334	y	n	y	TAAHC	DIAV	DSGGP
105271	y	n	y	TAAHC	DIAI	DSGGP
105460	n	n	y	TAAHC	DIAL	DSGGP
105548	n	n	y	TAAHC	DIAL	DSGGP
105548		n	y	TATHC	DIAL	DSGGP
105779	y	n	y	TAAHC	DIAL	DSGGP
107554	y	n	y	TTAFC	DLAL	DRGGP	*likely non catalytic
108942	y	n	y	TAAHC	DIAL	DSGGP
109239	n	n	y	TAAHC	DIAL	DSGGP
109826	y	n	y	TAAHC	DIAL	DSGGP
110126	n	n	y	TATHC	DIAL	DSGGP
111870	y	n	y	TGAHC	DIAL	DSGGP
112440	y	n	y	TAAHC	DIAL	DSGGP
112683	y	n	y	TAARC	DVAL	DTGGP
122904	y	y=1	y	TARHC	DLAL	DSGGP
124717	y	n	y	TAAHC	DIAL	DSGGP
124772	y	n	y	TASHC	DIAL	DSGGP
124911	y	n	y	TASHC	DIAL	DSGGP
125541	y	n	y	TAAHC	DIAL	DSGGS
127465	y	n	y	TSGHC	DIAL	DSGGP
127465		n	y	TAGHC	DIAL	DSGGP
127465		n	y	TSSHC	DVAL	DSGGP
128003	y	n	n	TSAHC	DFSV	ILSGS	non catalytic
129447	y	n	y	TAAHC	DVAL	DSGGP
130234	y	n	y	TAAHC	DIAL	DSGGP
137929	y	n	y	TTAHC	DIAV	DGGSP	*likely non catalytic
138799	y	n	y	TAAHC	DLAL	DSGGG
140545	y	n	y	TATHC	DIAL	DSGGP
163196	y	n	y	TTAHC	NIAL	DSGSP	*likely non catalytic
164017	n	n	y	TAAHC	DIAL	DSGGP
170524	y	n	y	TAAHC	DIAL	DSGGP
170524		n		TATHC	DIAL	DSGGP
196837	y	n	y	TAAHC	DYAV	VVSAI	non catalytic
198217	y	n	y	TAAHC	DVAL	DSGGP
199428	y	n	y	TAAHC	DVTL	DSGGP
199744	y	n	y	TAAHC	DIAV	DSGSP
200868	n	n	y	TAAHC	DIAL	DSGGP
203589	n	n	y	TNNHV	DYTF	SSGSP
204186	y	n	y	TAAHC	DIAL	DSGGS
206207	n	n	y	TNGHV	DIAM	NSGGP
209768	y	n	y	TSAHC	DIAL	DSGGP
210516	n	n	y	TAAHC	DYAL	DSGGP
214505	y	n	y	TSASC	DIAL	DSGGP	*likely non catalytic
216003	y	n	n	TSAHC	DYAV	VLSGS	non catalytic
218669	y	n	y	TASHC	DIAV	DSGGP
218670	y	n	y	TASHC	DIAV	DSGGP
219996	y	y - 1	y	TAAHC	DYAL	incomplete	non catalytic
227960	y	n	y	TAAHC	DIAL	DSGGP
229125	y	n	y	TAAHC	DIAL	DSGGP
229711	n	n	y	TATHC	DIAL	DSGGP
229839	y	n	y	TAAHC	DLAL	DSGGP
230861	y	n	y	SAAHC	DVAL	DSGGP
236044	n	y=2	y	TAAHC	DVAL	DSGGP
239042	y	n	y	TAAHC	DYAL	NSGAG	non catalytic

### Sheet: all taxa non-catalytic trypsins
Taxon	Protein ID	trypsin clade name	TAAHC	DIAL	DSGGP
A. alata	non catalytic	Aala_m.12443	TAAHC	DYCI	GVLSN
A. alata	non catalytic	Aala_m.1420	TAAHC	DYAV	TLGIV
A. alata	non catalytic	Aala_m.6272	TAAHC	DYAL	incomplete
A. digitifera	non catalytic	Adig_a00343902.t1	TAAHC	DYAV	VFSGL
A. digitifera	non catalytic	Adig_a00290802.t1	TAAHC	incomplete	incomplete
A. digitifera	non catalytic	Adig_a00213502.t1	TSAHC	DYAV	incomplete
A. vanhoeffeni	non catalytic	Avan_m.10149	TAAHC	DYAL	RKVVG
A. vanhoeffeni	non catalytic	Avan_m.18852	TAGHC	DFAV	incomplete
C. cruxmelitensis	non catalytic	Ccrux_4114	TAAHC	DYAL	KVIGV
C. cruxmelitensis	non catalytic	Ccrux_4115	TAAHC	DYAL	KVIGV
C. cruxmelitensis	non catalytic	Ccrux_66847	TAAHC	DYAV	incomplete
C. cruxmelitensis	non catalytic	Ccrux_30363	TAAHC	DYAV	GKTRF
C. cruxmelitensis	non catalytic	Ccrux_2157	TAAHC	DYAV	SSGAA
E. lineata	non catalytic	Elin_m.24699	TAAHC	DYAI	RRIIG
H. magnipapillata	non catalytic	Hmag_XP_002154014.2	TAAHC	DYAL	NDWRR
H. sapiens	non catalytic	NP_009104.2	TAAHC	DYAL	RKIIG
H. sapiens	non catalytic	NP_699193.2	TAAHC	REHL	GFDND
M. leidyi	non-catalytic	ML00923a	TSGGC	ELLY	VVNVR
N. vectensis	non catalytic	NVJ_83199	TAAHC	DYAI	NRRII
N. vectensis	non catalytic	NVJ_219996	TAAHC	DYAL	incomplete
N. vectensis	non catalytic	NVJ_239042	TAAHC	DYAL	NSGAG
N. vectensis	non catalytic	NVJ_216003	TSAHC	DYAV	VLSGS
N. vectensis	non catalytic	NVJ_128003	TSAHC	DFSV	ILSGS
N. vectensis	non catalytic	NVJ_196837	TAAHC	DYAV	VVSAI
R. renilla	non catalytic	Rren_17380	TAAHC	KWKR	ALPGS
R. renilla	non catalytic	Rren_15792	TAAHC	DYAI	YKVIG
R. renilla	non catalytic	Rren_19874	TAAHC	DYAL	IIAIS
M. leidyi	sister to non-catalytic	ML086439a	incomplete	DIAM	DSGSA
M. leidyi	sister to non-catalytic	ML033911a	TAAHC	DIGI	DSGGP
M. leidyi	sister to non-catalytic	ML002233a	TAAHC	DLAL	DSGGP
M. leidyi	sister to non-catalytic	ML1541128a	TAAHC	DIAL	DSGGP
M. leidyi	sister to non-catalytic	ML35171a.1	TAAHC	DIAL	HWITL	*likely non-catalytic
M. leidyi	sister to non-catalytic	ML1541127a	TAAHC	DLAL	DSGGP
M. leidyi	sister to non-catalytic	ML398319a	TAAHC	DIAM	DSGGP
M. leidyi	sister to non-catalytic	ML00576a	TAAHC	DIAL	DSGGP
M. leidyi	sister to non-catalytic	ML06704a	TAAHC	DIAL	DSGGP
M. leidyi	sister to non-catalytic	ML11643a	TAAHC	DIAL	DSGGP
M. leidyi	sister to non-catalytic	ML006112a	TAAHC	DIAL	DSGGP
M. leidyi	sister to non-catalytic	ML149630a	NGEPS	DIAL	TWKSS	*likely non-catalytic

### Sheet: Pfam domain IDs
Domain	Pfam ID	length
Astacin	PF01400.19	191
CAP	PF00188.21	124
cEGF	PF12662.2	24
Colipase-like	PF15083.1	90
Collagen	PF01391.13	60
CUB	PF00431.15	110
Death	PF00531.17	83
DIM	PF08194.7	36
DUF2360	PF10152.4	148
EGF	PF00008.22	32
EGF_2	PF07974.8	32
EGF_3	PF12947.2	36
EGF_CA	PF07645.10	42
ETS_PEA3_N	PF04621.8	341
F5_F8_type_C	PF00754.20	129
FAR1	PF03101.10	91
fn1	PF00039.13	39
fn2	PF00040.14	42
FXa_inhibition	PF14670.1	36
Fz	PF01392.17	116
GCC2_GCC3	PF07699.8	48
GIY-YIG	PF01541.19	80
Gla	PF00594.15	42
Gly_rich	PF12810.2	250
Glyco_hydro_65m	PF03632.10	370
GRASP55_65	PF04495.9	138
GVQW	PF13900.1	48
hEGF	PF12661.2	13
Hepsin-SRCR	PF09272.5	110
Herpes_gE	PF02480.11	439
Hyd_WA	PF06462.7	32
Ig_2	PF13895.1	80
Ig_3	PF13927.1	75
IGFBP	PF00219.13	53
I-set	PF07679.11	90
Kazal_1	PF00050.16	48
Kazal_2	PF07648.10	42
Kringle	PF00051.13	79
Laminin_EGF	PF00053.19	49
Laminin_N	PF00055.12	237
Ldl_recept_a	PF00057.13	37
Ldl_recept_b	PF00058.12	42
Lectin_C	PF00059.16	105
LRR_5	PF13306.1	129
LRR_8	PF13855.1	61
Lustrin_cystein	PF14625.1	45
MAM	PF00629.18	160
Med3	PF11593.3	379
P12	PF12669.2	59
PAN_1	PF00024.21	79
PDZ	PF00595.19	81
PDZ_1	PF12812.2	78
PDZ_2	PF13180.1	82
Peptidase_S39	PF02122.10	203
PLAT	PF01477.18	113
Porin_3	PF01459.17	273
Ricin_B_lectin	PF00652.17	124
SEA	PF01390.15	107
SGL	PF08450.7	246
ShK	PF01549.19	38
Sipho_tail	PF05709.6	249
SMAP	PF15477.1	69
SRCR	PF00530.13	99
SRCR_2	PF15494.1	98
Sushi	PF00084.15	56
Tachylectin	PF14517.1	229
Thiolase_C	PF02803.13	123
Thrombin_light	PF09396.5	49
Thyroglobulin_1	PF00086.13	68
Trypsin	PF00089.21	220
Trypsin_2	PF13365.1	120
TSP_1	PF00090.14	49
V-set	PF07686.12	114
VWA	PF00092.23	178
vWA-TerF-like	PF10138.4	200
WAP	PF00095.16	43
WSC	PF01822.14	82

### Sheet: Sebe-Pedros et al 2018 trypsins
JGI ID	Description	adult	cnido	neural	gland	gastro	larval
199428	Trypsin DIM	C21,C26,C22,C20,C11,C12,C69,C93,C98,C99	N/A	C1,C2,C31	C9	C20	N/A
214505	Trypsin ShK/NvecRef.11156.1	C95	N/A	N/A	C3	N/A	N/A
170524	Trypsin A, Trypsin MAM/NvecRef.2112.1/CT149	C87,C99,C92	N/A	N/A	C10,C17	N/A	N/A
204186	Trypsin sushi Vwa/NvecRef.9006.1	C22,C31,C30	N/A	N/A	N/A	C7	N/A
105779	Trypsin, CT79	C11,C60,C98,C99,C91,C92	N/A	C1	C10,C11,C12	C20	C27
26281	Trypsin	C26,C19,C11,C4,C67,C72,C93,C98,C99	N/A	C1,C2	C9,C10,C11,C17,C19	C20	N/A
85362	Trypsin, enterokinase catalytic subunit	C89	N/A	C1,C29	C10,C19	N/A	C21
216003	Trypsin, S1B glutamyl endopeptidase	C48,C50,C38,C44	N/A	C11,C12,C21,C23	N/A	N/A	N/A
239042	Trypsin	C44	N/A	C12	N/A	N/A	N/A
236044	Trypsin I	C21,C26,C19,C89,C98,C99,C91,C92	N/A	C14	C9,C10,C12,C19	C20,C21	C3,C21,C27
15207	Trypsin	C39,C90	N/A	C14,C18	C14	N/A	N/A
230861	Trypsin, enterokinase catalytic subunit?	C52,C51,C42,C41,C59,C94	N/A	C14,C26,C30	C13	C26	C28
105548	Trypsin B	C26,C92,C99	N/A	C15	C10,C19	C21	C3,C27
130234	Trypsin	C41	N/A	C17,C26	N/A	N/A	N/A
124911	Trypsin	C21,C26,C9,C72,C93,C98,C99	N/A	C2,C5	C9,C10,C11	C20,C21	N/A
83199	Trypsin	C65,C66,C58	N/A	C22,C32,C33,C34	N/A	N/A	C21
14817	Trypsin	N/A	N/A	C24	C3,C19	N/A	N/A
99932	Trypsin, CT55	C48,C50,C52,C34,C41,C39	N/A	C26	N/A	N/A	N/A
88458	Trypsin	C76,C79	N/A	C3,C14,C33	N/A	N/A	N/A
109826	Trypsin	N/A	N/A	C5,C15	N/A	N/A	N/A
227960	Trypsin G	C26,C93,C92	N/A	N/A	C10	C20	C27
105460	Trypsin C	C92	N/A	N/A	C10	C20	N/A
218669	Trypsin	C99	N/A	N/A	C10	N/A	N/A
93430	Trypsin	C92,C93	N/A	N/A	C10,C11	N/A	C27
129447	Trypsin	C26,C92	N/A	N/A	C10,C11	N/A	N/A
25219	Trypsin, CT40	C99	N/A	N/A	C10,C12	C20	N/A
229711	Trypsin E	C19,C92	N/A	N/A	C10,C12	N/A	C27
107554	Trypsin	C91	N/A	N/A	C12,C15	N/A	N/A
109239	Trypsin, enterokinase catalytic subunit	C92	N/A	N/A	C15	N/A	N/A
105271	Trypsin	C6,C87	N/A	N/A	C17,C19	N/A	N/A
140545	Trypsin	C98,C99	N/A	N/A	C9	C21	N/A
229839	Trypsin	C98	N/A	N/A	C9	C21	N/A
101093	Trypsin F	C26,C98	N/A	N/A	C9	N/A	N/A
124717	Trypsin	C98	N/A	N/A	C9	N/A	N/A
209768	Trypsin	C98	N/A	N/A	C9	N/A	N/A
112440	Trypsin	C98,C99	N/A	N/A	C9	N/A	N/A
2158	Trypsin, CT459,NvecRef.1182.1	C26,C98	N/A	N/A	C9	N/A	N/A
83864	Trypsin/Egg Protein	C98,C99	N/A	N/A	C9,C10	N/A	N/A
218670	Trypsin	C99,C9,C74,C98,C92	N/A	N/A	C9,C10	N/A	N/A
25829	Trypsin	C98	N/A	N/A	C9,C10	N/A	N/A
229125	Trypsin H	C98,C99,C26	N/A	N/A	C9,C10	N/A	N/A
124772	Trypsin	C26,C19,C20,C98,C99	N/A	N/A	C9,C10	N/A	N/A
108942	Trypsin	C26,C72,C98,C99,C91	N/A	N/A	C9,C10,C12	N/A	N/A
85345	Trypsin	C98,C99,C92	N/A	N/A	C9,C10,C12,C19	N/A	C27
41116	Trypsin	N/A	N/A	N/A	N/A	C7	N/A
85993	Trypsin	C26,C23,C29,C31,C24	N/A	N/A	N/A	C7,C20	N/A
164017	Trypsin	C26,C22,C31,C30,C12	N/A	N/A	N/A	C7,C9,C14	N/A
137929	Trypsin	C14,C16,C32	N/A	N/A	N/A	N/A	N/A
111870	Trypsin	C32	N/A	N/A	N/A	N/A	N/A
110126	Trypsin D	C98	N/A	N/A	N/A	N/A	N/A

### Sheet: removed NVJ trypsins
NVJ Protein ID	action	evidence
144191	remove	same as 36983
14047	remove	pseudogene
14617	remove	partial/duplicate
64300	remove	pseudogene
95672	remove	same as 125541
97944	remove	same as 200868
124644	remove	same as 105548
127469	remove	same as 127465
127472	remove	same as 127465
149919	remove	same as 105548
203037	remove	pseudogene
154800	remove	partial/duplicate
151138	remove	partial/duplicate
143967	remove	partial/duplicate
8383	remove	partial/duplicate
151670	remove	partial/duplicate
230203	remove	same as 170524
145863	remove	partial/duplicate
142790	remove	partial/duplicate
145088	remove	partial/duplicate
68575	remove	pseudogene
8402	remove	partial/duplicate
226010	remove	partial/duplicate
155328	remove	partial/duplicate
143608	remove	partial/duplicate
3218	remove	partial/duplicate
49419	remove	partial/duplicate
